# Whole-Genome sequencing of Indigenous *Withania somnifera* accession and comparative cytochrome P450 phylogenomics

**DOI:** 10.64898/2026.04.28.721529

**Authors:** Suruchi Gupta, Prashant Misra, Ravail Singh, Manoj Kumar Dhar

## Abstract

Cytochrome P450 monooxygenases (CYP450s) are key oxidative enzymes that diversify plant specialized metabolites and play a central role in the biosynthesis of bioactive withanolides in *Withania somnifera* (L.) Dunal. Despite their importance, genome-wide information on CYP450s in *W. somnifera* has remained elusive. Herein, the first high-quality genome assembly (2.2 Gb, scaffold N50: 47.4 kb) of an Indian *W. somnifera* cultivar was generated using a hybrid Oxford Nanopore-Illumina sequencing strategy. Comparative analysis with the NCBI reference genome revealed moderate SNP and indel variations, reflecting intraspecific genetic diversity. A comprehensive CYP450 catalog was established and analyzed phylogenomically across nine plant genomes, encompassing both withanolide-producing and non-producing Solanaceae and non-Solanaceae species. Unique CYP families (CYP450A, CYP1194, and CYP705A) were detected exclusively in *W. somnifera,* suggesting lineage-specific metabolic innovations, while Solanaceae-restricted (CYP82E/M) and absent (CYP81B, CYP6) lineages highlight taxonomic divergence. Across all analyzed genomes, 36 conserved CYP450 subfamilies, including triterpenoid-associated members, were identified, suggesting a shared oxidative framework adaptable to specialized metabolism. Moreover, potential candidate genes in the triterpenoid pathway, including CYP72A692_1, CYP72A560_4, CYP716A48, CYP724B2, and CYP51G1, were identified through phylogenetic integration with functionally validated triterpenoid-modifying enzymes from other plant species. Gene family evolution analysis further revealed contraction of monoterpenoid-related subfamilies (CYP76A), implying a metabolic shift toward triterpenoid specialization. The comprehensive genome assembly and CYPome of *W. somnifera* offer a valuable resource for functional characterization, evolutionary analysis, and the identification of genes underlying its specialized metabolism. Furthermore, the study advances our understanding of CYP450 diversity and evolution, revealing lineage-specific innovations, conserved subfamilies, and key candidate genes involved in triterpenoid biosynthesis. Together, these findings lay a foundation for future functional studies and pathway engineering aimed at optimizing the metabolic potential of this important medicinal plant.
