## Supplementary file 2 for "Whole-Genome sequencing of Indigenous *Withania somnifera* accession and comparative cytochrome P450 phylogenomics"

### Sheet: Family_Matrix
Family	Ajuga-raptens-	Egrandis	L-barbarum	L-biflora	N.benthamiana	P-grisera	potato	P-pruniosa	Senna	S-lycopersicum	Tubocapsic	Withania
CYP51	1	3	2	1	2	1	1	1	1	2	3	4
CYP701	4	3	3	1	2	1	5	1	1	1	2	2
CYP703	1	1	1	1	3	1	1	1	1	1	15	0
CYP704	8	12	9	15	6	20	17	14	6	8	20	6
CYP705	0	0	0	2	0	0	1	0	0	0	2	2
CYP706	9	29	4	14	9	9	19	9	1	15	26	12
CYP707	5	4	4	4	13	5	8	6	6	9	9	6
CYP709	0	0	2	1	0	0	0	0	3	1	0	2
CYP71	90	69	75	100	52	87	96	77	46	47	181	38
CYP710	5	2	1	2	2	2	1	2	1	1	3	3
CYP711	2	1	1	1	3	1	1	1	1	2	2	1
CYP712	0	8	1	1	2	1	1	1	3	1	2	2
CYP714	3	14	4	3	8	3	3	4	3	5	5	4
CYP715	1	6	2	2	6	1	2	1	4	1	1	0
CYP716	12	20	17	14	15	32	13	21	7	8	26	12
CYP718	1	2	1	1	4	1	1	1	4	1	2	1
CYP72	48	24	36	42	30	53	47	54	11	33	64	52
CYP720	1	3	1	1	2	1	1	1	1	1	1	0
CYP721	1	4	3	2	3	2	2	2	2	2	3	4
CYP722	0	7	3	3	6	4	4	4	3	3	7	3
CYP724	5	2	5	2	4	3	2	4	3	2	7	1
CYP728	5	3	0	0	0	0	0	0	0	0	0	0
CYP73	7	2	3	3	7	4	2	3	3	3	8	7
CYP733	1	2	0	0	0	0	0	0	0	0	0	0
CYP734	1	1	6	6	8	16	8	19	3	4	13	4
CYP735	1	6	2	1	2	1	1	1	1	2	2	1
CYP736	11	18	0	0	0	0	0	0	0	0	0	0
CYP74	5	11	11	11	12	8	5	8	6	7	13	4
CYP749	16	37	0	0	0	0	0	0	0	0	0	0
CYP75	6	9	17	17	17	28	18	28	10	16	16	9
CYP76	104	55	38	64	39	48	61	46	32	34	63	32
CYP77	3	2	5	3	7	5	3	5	2	3	4	11
CYP78	7	10	7	6	12	7	7	7	9	6	7	7
CYP79	4	16	3	2	3	7	6	7	9	5	3	5
CYP80	4	1	0	0	0	0	0	0	0	0	0	0
CYP81	33	46	11	15	20	25	11	25	10	11	25	19
CYP82	64	47	17	32	13	23	19	24	9	10	34	20
CYP83	1	0	15	11	11	24	19	18	1	12	31	4
CYP84	3	2	2	7	5	12	7	11	5	6	13	7
CYP85	2	4	1	1	3	6	2	5	3	5	3	0
CYP86	11	5	6	7	9	5	5	5	6	4	11	6
CYP87	2	20	5	3	4	6	3	6	1	2	10	0
CYP88	5	13	12	7	5	12	10	12	10	6	17	5
CYP89	1	13	4	7	10	9	6	9	8	4	14	7
CYP90	2	7	4	4	8	5	4	5	7	5	9	2
CYP92	22	3	0	0	0	0	0	0	0	0	0	0
CYP93	10	4	4	3	5	1	2	1	16	2	5	2
CYP94	12	17	14	12	26	14	14	14	14	13	25	15
CYP96	16	5	12	13	14	11	9	13	0	7	18	5
CYP97	3	3	3	3	7	3	5	3	3	3	6	13
CYP98	3	5	12	7	8	8	14	8	1	5	10	6

### Sheet: Subfamily_Matrix
Subfamily	Ajuga-raptens-	Egrandis	L-barbarum	N.benthamiana	P-grisera	potato	Senna	S-lycopersicum	Withania
CYP51G	1	3	2	2	1	1	1	2	4
CYP701A	4	3	3	2	1	5	1	1	2
CYP703A	1	1	1	3	1	1	1	1	0
CYP704A	7	10	8	4	19	16	5	7	6
CYP704B	1	2	1	2	1	1	1	1	0
CYP705A	0	0	0	0	0	1	0	0	2
CYP706A	0	0	4	9	9	19	1	15	12
CYP706C	8	18	0	0	0	0	0	0	0
CYP706G	1	11	0	0	0	0	0	0	0
CYP707A	5	4	4	13	5	8	6	9	6
CYP709B	0	0	2	0	0	0	3	1	2
CYP710A	5	2	1	2	2	1	1	1	3
CYP711	0	0	1	3	1	1	1	2	1
CYP711A	2	1	0	0	0	0	0	0	0
CYP712A	0	0	1	2	1	1	3	1	2
CYP712G	0	8	0	0	0	0	0	0	0
CYP714A	1	3	4	8	3	3	3	5	4
CYP714E	1	3	0	0	0	0	0	0	0
CYP714G	1	8	0	0	0	0	0	0	0
CYP715A	1	6	2	6	1	2	4	1	0
CYP716A	4	12	17	15	32	13	7	8	12
CYP716C	2	3	0	0	0	0	0	0	0
CYP716Q	6	5	0	0	0	0	0	0	0
CYP718A	1	2	1	4	1	1	4	1	1
CYP71A	55	43	30	20	18	46	30	21	18
CYP71B	17	15	45	32	69	50	16	26	20
CYP71D	18	11	0	0	0	0	0	0	0
CYP720A	1	3	1	2	1	1	1	1	0
CYP721A	1	4	3	3	2	2	2	2	4
CYP722A	0	2	3	6	4	4	3	3	3
CYP722C	0	5	0	0	0	0	0	0	0
CYP724A	0	0	5	4	3	2	3	2	1
CYP724B	5	2	0	0	0	0	0	0	0
CYP728B	5	3	0	0	0	0	0	0	0
CYP72A	48	23	36	30	53	47	11	33	52
CYP72D	0	1	0	0	0	0	0	0	0
CYP733A	1	2	0	0	0	0	0	0	0
CYP734A	1	1	6	8	16	8	3	4	4
CYP735A	1	6	2	2	1	1	1	2	1
CYP736A	11	18	0	0	0	0	0	0	0
CYP73A	7	2	3	7	4	2	3	3	7
CYP749	0	1	0	0	0	0	0	0	0
CYP749A	16	36	0	0	0	0	0	0	0
CYP74A	1	1	10	10	6	4	5	6	4
CYP74B	1	1	1	2	2	1	1	1	0
CYP74C	3	9	0	0	0	0	0	0	0
CYP75A	2	5	0	0	0	0	0	0	0
CYP75B	4	4	17	17	28	18	10	16	9
CYP76A	5	18	0	0	0	0	0	0	0
CYP76B	96	30	0	0	0	0	0	0	0
CYP76C	0	0	30	31	23	52	28	28	24
CYP76G	1	2	8	8	25	9	4	6	8
CYP76Y	2	5	0	0	0	0	0	0	0
CYP77A	2	1	4	5	3	2	1	2	10
CYP77B	1	1	1	2	2	1	1	1	1
CYP78A	7	10	7	12	7	7	9	6	7
CYP79A	4	16	2	3	7	4	5	3	4
CYP79B	0	0	1	0	0	2	4	2	1
CYP80E	2	1	0	0	0	0	0	0	0
CYP80M	1	0	0	0	0	0	0	0	0
CYP80N	1	0	0	0	0	0	0	0	0
CYP81B	26	8	0	0	0	0	0	0	0
CYP81D	0	0	7	13	15	6	10	6	12
CYP81F	0	0	0	1	0	0	0	0	3
CYP81G	0	0	0	1	0	0	0	0	0
CYP81K	0	0	4	5	10	5	0	5	4
CYP81Q	5	37	0	0	0	0	0	0	0
CYP81V	1	0	0	0	0	0	0	0	0
CYP81Y	1	1	0	0	0	0	0	0	0
CYP82C	47	15	17	13	23	17	8	10	19
CYP82D	13	23	0	0	0	0	0	0	0
CYP82G	0	0	0	0	0	2	1	0	1
CYP82M	0	1	0	0	0	0	0	0	0
CYP82U	1	4	0	0	0	0	0	0	0
CYP82V	3	4	0	0	0	0	0	0	0
CYP83	1	0	0	0	0	0	0	0	0
CYP83B	0	0	15	11	24	19	1	12	4
CYP84A	3	2	2	5	12	7	5	6	7
CYP85A	2	4	1	3	6	2	3	5	0
CYP86A	9	4	5	6	3	4	4	3	3
CYP86B	2	1	1	2	2	1	1	1	3
CYP86C	0	0	0	1	0	0	1	0	0
CYP87A	1	5	5	4	6	3	1	2	0
CYP87E	1	15	0	0	0	0	0	0	0
CYP88A	5	11	12	5	12	10	10	6	5
CYP88G	0	2	0	0	0	0	0	0	0
CYP89A	1	13	4	10	9	6	8	4	7
CYP90A	1	3	1	2	2	1	2	1	2
CYP90B	0	1	1	2	1	1	2	1	0
CYP90C	1	2	1	2	1	1	1	2	0
CYP90D	0	1	1	2	1	1	2	1	0
CYP92A	6	3	0	0	0	0	0	0	0
CYP92B	16	0	0	0	0	0	0	0	0
CYP93A	10	4	0	0	0	0	0	0	0
CYP93D	0	0	4	5	1	2	16	2	2
CYP94A	4	3	0	0	0	0	0	0	0
CYP94B	2	7	8	14	7	8	6	7	8
CYP94C	3	4	4	8	5	4	4	4	6
CYP94D	3	3	2	4	2	2	4	2	1
CYP96A	16	5	12	14	11	9	0	7	5
CYP97A	1	1	1	2	1	2	1	1	4
CYP97B	1	1	1	2	1	2	1	1	3
CYP97C	1	1	1	3	1	1	1	1	6
CYP98A	3	5	12	8	8	14	1	5	6

### Sheet: Clan_Matrix
Clan	Ajuga-raptens-	Egrandis	L-barbarum	L-biflora	N.benthamiana	P-grisera	potato	P-pruniosa	Senna	S-lycopersicum	Tubocapsic	Withania
CYP51 clan	1	3	2	1	2	1	1	1	1	2	3	4
CYP71 clan	387	343	222	296	225	300	298	281	167	182	461	192
CYP710 clan	5	2	1	2	2	2	1	2	1	1	3	3
CYP711 clan	2	1	1	1	3	1	1	1	1	2	2	1
CYP72 clan	71	92	55	57	57	76	63	81	27	48	88	67
CYP74 clan	5	11	11	11	12	8	5	8	6	7	13	4
CYP85 clan	41	87	53	40	64	75	48	65	45	42	91	30
CYP86 clan	47	39	41	47	55	50	45	46	26	32	74	32
CYP97 clan	3	3	3	3	7	3	5	3	3	3	6	13

### Sheet: common
Subfamily	Ajuga-raptens-	Egrandis	L-barbarum	N.benthamiana	P-grisera	potato	Senna	S-lycopersicum	Withania
CYP51G	1	3	2	2	1	1	1	2	4
CYP701A	4	3	3	2	1	5	1	1	2
CYP704A	7	10	8	4	19	16	5	7	6
CYP707A	5	4	4	13	5	8	6	9	6
CYP710A	5	2	1	2	2	1	1	1	3
CYP714A	1	3	4	8	3	3	3	5	4
CYP716A	4	12	17	15	32	13	7	8	12
CYP718A	1	2	1	4	1	1	4	1	1
CYP71A	55	43	30	20	18	46	30	21	18
CYP71B	17	15	45	32	69	50	16	26	20
CYP721A	1	4	3	3	2	2	2	2	4
CYP72A	48	23	36	30	53	47	11	33	52
CYP734A	1	1	6	8	16	8	3	4	4
CYP735A	1	6	2	2	1	1	1	2	1
CYP73A	7	2	3	7	4	2	3	3	7
CYP74A	1	1	10	10	6	4	5	6	4
CYP75B	4	4	17	17	28	18	10	16	9
CYP76G	1	2	8	8	25	9	4	6	8
CYP77A	2	1	4	5	3	2	1	2	10
CYP77B	1	1	1	2	2	1	1	1	1
CYP78A	7	10	7	12	7	7	9	6	7
CYP79A	4	16	2	3	7	4	5	3	4
CYP82C	47	15	17	13	23	17	8	10	19
CYP84A	3	2	2	5	12	7	5	6	7
CYP86A	9	4	5	6	3	4	4	3	3
CYP86B	2	1	1	2	2	1	1	1	3
CYP88A	5	11	12	5	12	10	10	6	5
CYP89A	1	13	4	10	9	6	8	4	7
CYP90A	1	3	1	2	2	1	2	1	2
CYP94B	2	7	8	14	7	8	6	7	8
CYP94C	3	4	4	8	5	4	4	4	6
CYP94D	3	3	2	4	2	2	4	2	1
CYP97A	1	1	1	2	1	2	1	1	4
CYP97B	1	1	1	2	1	2	1	1	3
CYP97C	1	1	1	3	1	1	1	1	6
CYP98A	3	5	12	8	8	14	1	5	6

### Sheet: common triterpenoid
CYP450 Subfamily	Clan	W. somnifera	A. rapens	E. grandis	Barbatu	Bentham	P. grisea	Senna	S. lycopersicum	S. tuberosum
CYP71A	CYP71	18	43	30	20	18	46	30	21	18
CYP72A	CYP72	52	23	36	30	53	47	11	33	52
CYP93A	CYP71	6	8	5	7	10	4	25	4	6
CYP76A	CYP71	8	31	11	15	28	4	9	16	11
CYP94B	CYP86	2	2	6	7	13	6	2	1	3
CYP81E	CYP71	36	9	7	12	12	8	5	5	5
CYP88A	CYP85	5	11	12	5	12	10	10	6	5
CYP79D	CYP71	1	1	1	2	1	1	1	1	2

### Sheet: functionally validated CYP_trit
CYP450 Family/Subfamily	Clan	Representative Genes/Species	Biochemical Function / Role	Typical Triterpenoid Substrates / Products	References
CYP51H	51	CYP51H10 (Avena strigosa)	C12-C13Î² epoxidation and C16Î² hydroxylation	Pentacyclic triterpenes (avenacins)	Mylona et al., 2008; Miettinen et al., 2017; Krithika et al., 2017
CYP71A	71	CYP71A16 (Arabidopsis), CYP71D353 (Lotus)	Hydroxylation, oxidations at diverse positions	Lupane-type triterpenes, betulinic acid	Krithika et al., 2017; Guo et al., 2024; Kushiro et al., 2000
CYP71D	71	CYP71D353 (Lotus japonicus)	Sequential oxidation of lupane triterpenes	20-hydroxy-lupeol, betulinic acid derivatives	Krithika et al., 2017
CYP72A	72	CYP72A154 (Glycyrrhiza), Medicago CYP72A	Hydroxylations, oxidations on Î²-amyrin derivatives	Glycyrrhizin, saponins	Miettinen et al., 2017; Malhotra et al., 2022; Guo et al., 2024
CYP73A	71	Various species	Hydroxylation	Intermediate triterpenoids	Miettinen et al., 2017; Krithika et al., 2017
CYP75B	71	Various	Oxidative modifications	Specialized metabolites	Krithika et al., 2017
CYP76A	71	Medicago truncatula, Panax ginseng	Hydroxylations, oxidations	Oleanane triterpenoids	Malhotra et al., 2022; Guo et al., 2024; Augustin et al., 2020
CYP79D	71	Multiple plants	Secondary metabolite oxidations	Triterpenoid-related metabolites	Krithika et al., 2017; Malhotra et al., 2022
CYP81E	71	Multiple species	Hydroxylation and oxidative tailoring	Saponins, triterpenoids	Malhotra et al., 2022
CYP82A/C	71	Various	Hydroxylation	Secondary metabolites	Malhotra et al., 2022
CYP85A	85	Arabidopsis, tomato	C6 oxidation, Baeyer-Villiger oxidation	Brassinosteroids	Krithika et al., 2017; Guo et al., 2024
CYP87D	85	Siraitia grosvenorii, Maesa lanceolata	Hydroxylations at C11, C16	Mogrosides, cucurbitane and dammarane triterpenoids	Malhotra et al., 2022
CYP88D/L	85	Glycyrrhiza uralensis, Cucumis sativus	Oxidations/hydroxylations at C11, C19	Glycyrrhizin, cucurbitacin biosynthesis	Guo et al., 2024; Miettinen et al., 2017
CYP90Bâ€“D / G	85	Arabidopsis, Veratrum	Hydroxylations, ketone formations	Brassinosteroids, steroid alkaloids	Krithika et al., 2017
CYP93E	71	Glycine max, Medicago	C24 hydroxylation	Soyasaponins	Malhotra et al., 2022; Guo et al., 2024
CYP705A / CYP708A	71/85	Arabidopsis	Hydroxylation, desaturation, C-C bond cleavage	Arabidiol, thalianol pathways	Malhotra et al., 2022
CYP710A	710	Arabidopsis, Solanum lycopersicum	C22 desaturation	Sterols (sitosterol, campesterol)	Malhotra et al., 2022
CYP712	71	Tripterygium wilfordii	Oxidative C29 modification	Nortriterpenoid celastrol biosynthesis	Guo et al., 2024
CYP749	72	Crataegus pinnatifida	Hydroxylation at C24	Oleanolic acid derivatives	Guo et al., 2024
CYP94	86	Paris polyphylla	Hydroxylation & spiroketal formation	Diosgenin, steroidal saponins	Guo et al., 2024

### Sheet: Funnctionally characterized gen
CYP Family	Enzyme Name	Plant Source (Common Name)	Plant Source (Scientific Name)	Substrate(s)	Reaction Catalyzed (Position Modified)	Key Validation Method(s)
CYP716A	CYP716A12	Barrel Medic	Medicago truncatula	?-amyrin	C-28 oxidation ? Oleanolic acid	Yeast expression, HPLC-MS/NMR
	CYP716A14		Medicago truncatula	?-amyrin	C-28 oxidation ? Ursolic acid	Yeast expression
	CYP716A15	Grapevine	Vitis vinifera	?-amyrin, ?-amyrin, lupeol	C-28 oxidation ? Oleanolic acid, Ursolic acid, Betulinic acid	Yeast expression, in vitro assay
	CYP716A17	Yellow Rocket	Barbarea vulgaris	?-amyrin	C-28 oxidation ? Oleanolic acid	Yeast expression
	CYP716A52v2	Chinese Thorowax	Bupleurum falcatum	?-amyrin	C-28 oxidation & C-23 hydroxylation? ? Hederagenin	Yeast expression, RNAi
	CYP716A47	Ginseng	Panax ginseng	Dammarenediol-II	C-12 hydroxylation ? Protopanaxadiol	Yeast expression
	CYP716A53v2	Ginseng	Panax ginseng	Protopanaxadiol	C-6 hydroxylation ? Protopanaxatriol	Yeast expression
	CYP716C11	Oat	Avena strigosa	?-amyrin	C-29 oxidation ? Noroleanane-type saponin	Yeast expression
CYP72A	CYP72A61	Barrel Medic	Medicago truncatula	Hederagenin	C-23 oxidation ? Gypsogenic acid	Yeast co-expression, in vitro
	CYP72A63	Barrel Medic	Medicago truncatula	Oleanolic Acid	C-23 hydroxylation ? Hederagenin	Yeast co-expression
	CYP72A65	Barrel Medic	Medicago truncatula	Bayogenin	C-2? hydroxylation	Yeast co-expression
	CYP72A66	Barrel Medic	Medicago truncatula	Gypsogenic Acid	C-2? hydroxylation	Yeast co-expression
	CYP72A67	Barrel Medic	Medicago truncatula	Gypsogenic Acid	C-22? hydroxylation ? Bayogenin	Yeast co-expression
	CYP72A68v2	Licorice	Glycyrrhiza uralensis	?-amyrin	C-28 oxidation ? Oleanolic acid	Yeast expression
	CYP72A154	Gotu Kola	Centella asiatica	Asiatic Acid	Further oxidation at C-23 ? Madasiatic acid	Yeast co-expression, VIGS
	CYP72A219	Monk Fruit	Siraitia grosvenorii	Cucurbitadienol	C-11 oxidation ? Mogrol	Yeast expression
	CYP72A396	Tomato	Solanum lycopersicum	?-/?-amyrin, Lupeol	C-28 oxidation ? acidic forms	Heterologous expression
CYP88A	CYP88D6	Licorice	Glycyrrhiza uralensis	?-amyrin	C-11 oxidation ? 11-oxo-?-amyrin	Yeast expression, RNAi
CYP93E	CYP93E1	Sophora	Sophora flavescens	?-amyrin	C-24 hydroxylation ? 24-hydroxy-?-amyrin	Yeast expression
	CYP93E2	Licorice	Glycyrrhiza uralensis	?-amyrin	C-24 hydroxylation ? 24-hydroxy-?-amyrin	Yeast expression
	CYP93E3	Barrel Medic	Medicago truncatula	?-amyrin	C-24 hydroxylation ? 24-hydroxy-?-amyrin	Yeast expression
CYP51H	CYP51H10	Oat	Avena strigosa	?-amyrin	Multiple oxidations (e.g., C-11, C-12, C-13) ? Avenacin	Yeast expression, in vitro
CYP87D	CYP87D16	Licorice	Glycyrrhiza uralensis	11-oxo-?-amyrin	C-30 oxidation (to aldehyde) ? Glycyrrhetaldehyde	Yeast co-expression
	CYP87D20	Licorice	Glycyrrhiza uralensis	Glycyrrhetaldehyde	C-29 oxidation (to carboxylic acid) ? Glycyrrhetinic acid	Yeast co-expression
CYP71A	CYP71AUV1	Basil	Ocimum basilicum	Ursolic Acid	C-6? hydroxylation ? Ursolic acid 6?-hydroxy derivative	Yeast expression, in vitro
CYP71D	CYP71D16	Tobacco	Nicotiana tabacum	5-epi-Aristolochene	Hydroxylation of sesquiterpene (shows promiscuity)	In vitro assay
CYP705A	CYP705A5	Thale Cress	Arabidopsis thaliana	Thalianol	C-16 hydroxylation ? Thalian-diol	Yeast expression
CYP708A	CYP708A2	Corn Cockle	Silene latifolia	Gypsogenin	C-16 hydroxylation ? Quillaic acid	Yeast expression

### Sheet: W.somnifera exclusive
Subfamily	Compared_Species	Withania	Other_Species_Count	Difference	Relative_Diff(%)	FoldChange	Log2FC	Zscore_vs_AllSpecies
CYP1194	A_raptens	1	0	1	inf	inf	inf
CYP1194	Egrandis	1	0	1	inf	inf	inf
CYP1194	L_barbarum	1	0	1	inf	inf	inf
CYP1194	N_benthamia	1	0	1	inf	inf	inf
CYP1194	P_grisera	1	0	1	inf	inf	inf
CYP1194	Senna_	1	0	1	inf	inf	inf
CYP1194	S_lyco	1	0	1	inf	inf	inf
CYP1194	S_tuberosm	1	0	1	inf	inf	inf
CYP450A	A_raptens	1	0	1	inf	inf	inf
CYP450A	Egrandis	1	0	1	inf	inf	inf
CYP450A	L_barbarum	1	0	1	inf	inf	inf
CYP450A	N_benthamia	1	0	1	inf	inf	inf
CYP450A	P_grisera	1	0	1	inf	inf	inf
CYP450A	Senna_	1	0	1	inf	inf	inf
CYP450A	S_lyco	1	0	1	inf	inf	inf
CYP450A	S_tuberosm	1	0	1	inf	inf	inf
CYP712A	A_raptens	1	0	1	inf	inf	inf	0.251259
CYP712A	L_barbarum	1	0	1	inf	inf	inf	0.251259
CYP712A	N_benthamia	1	0	1	inf	inf	inf	0.251259
CYP712A	P_grisera	1	0	1	inf	inf	inf	0.251259
CYP712A	Senna_	1	0	1	inf	inf	inf	0.251259
CYP712A	S_lyco	1	0	1	inf	inf	inf	0.251259
CYP712A	S_tuberosm	1	0	1	inf	inf	inf	0.251259
CYP80F	A_raptens	1	0	1	inf	inf	inf
CYP80F	Egrandis	1	0	1	inf	inf	inf
CYP80F	L_barbarum	1	0	1	inf	inf	inf
CYP80F	N_benthamia	1	0	1	inf	inf	inf
CYP80F	P_grisera	1	0	1	inf	inf	inf
CYP80F	Senna_	1	0	1	inf	inf	inf
CYP80F	S_lyco	1	0	1	inf	inf	inf
CYP80F	S_tuberosm	1	0	1	inf	inf	inf
CYP82N	A_raptens	1	0	1	inf	inf	inf
CYP82N	Egrandis	1	0	1	inf	inf	inf
CYP82N	L_barbarum	1	0	1	inf	inf	inf
CYP82N	N_benthamia	1	0	1	inf	inf	inf
CYP82N	P_grisera	1	0	1	inf	inf	inf
CYP82N	Senna_	1	0	1	inf	inf	inf
CYP82N	S_lyco	1	0	1	inf	inf	inf
CYP82N	S_tuberosm	1	0	1	inf	inf	inf
CYP84	A_raptens	1	0	1	inf	inf	inf
CYP84	Egrandis	1	0	1	inf	inf	inf
CYP84	L_barbarum	1	0	1	inf	inf	inf
CYP84	N_benthamia	1	0	1	inf	inf	inf
CYP84	P_grisera	1	0	1	inf	inf	inf
CYP84	Senna_	1	0	1	inf	inf	inf
CYP84	S_lyco	1	0	1	inf	inf	inf
CYP84	S_tuberosm	1	0	1	inf	inf	inf
CYP90	A_raptens	1	0	1	inf	inf	inf
CYP90	Egrandis	1	0	1	inf	inf	inf
CYP90	L_barbarum	1	0	1	inf	inf	inf
CYP90	N_benthamia	1	0	1	inf	inf	inf
CYP90	P_grisera	1	0	1	inf	inf	inf
CYP90	Senna_	1	0	1	inf	inf	inf
CYP90	S_lyco	1	0	1	inf	inf	inf
CYP90	S_tuberosm	1	0	1	inf	inf	inf
CYP705A	A_raptens	1	0	1	inf	inf	inf
CYP705A	Egrandis	1	0	1	inf	inf	inf
CYP705A	L_barbarum	1	0	1	inf	inf	inf
CYP705A	N_benthamia	1	0	1	inf	inf	inf
CYP705A	P_grisera	1	0	1	inf	inf	inf
CYP705A	Senna_	1	0	1	inf	inf	inf
CYP705A	S_lyco	1	0	1	inf	inf	inf
CYP705A	S_tuberosm	1	0	1	inf	inf	inf
