## Supplementary file 3 for "Whole-Genome sequencing of Indigenous *Withania somnifera* accession and comparative cytochrome P450 phylogenomics"

### Sheet: cafe significant cyp families
#FamilyID	pvalue	Significant at 0.05
OG0000001	0	y
OG0000003	0	y
OG0000004	0.007	y
OG0000005	0	y
OG0000006	0.001	y
OG0000007	0.017	y
OG0000008	0.001	y
OG0000010	0.001	y
OG0000011	0.089	n
OG0000014	0.023	y
OG0000015	0	y
OG0000016	0.005	y
OG0000017	0.046	y
OG0000018	0.274	n
OG0000019	0.352	n
OG0000020	0.798	n
OG0000021	0.001	y
OG0000028	0.072	n
OG0000032	0.957	n
OG0000033	0.505	n
OG0000034	0.092	n
OG0000035	0.722	n
OG0000039	0.963	n
OG0000040	0.819	n
OG0000041	0.024	y
OG0000042	0.468	n
OG0000043	0.014	y
OG0000044	0.691	n
OG0000046	0.365	n
OG0000047	0.071	n
OG0000049	0.969	n
OG0000050	0.145	n
OG0000051	0.919	n
OG0000052	0.131	n
OG0000053	0.715	n
OG0000055	0.879	n
OG0000058	0.028	y
OG0000059	0.969	n
OG0000060	0.993	n
OG0000063	0.863	n
OG0000064	0.344	n
OG0000065	0.995	n
OG0000066	0.896	n
OG0000067	0.776	n
OG0000072	0.986	n
OG0000073	0.014	y
OG0000075	0.754	n
OG0000077	0.996	n
OG0000078	0.942	n
OG0000081	0.905	n
OG0000082	0.939	n
OG0000084	0.743	n
OG0000086	0.911	n
OG0000087	0.999	n
OG0000088	0.908	n
OG0000089	0.995	n
OG0000091	0.993	n
OG0000092	0.93	n
OG0000093	0.995	n
OG0000095	0.999	n
OG0000096	0.997	n
OG0000097	0.971	n
OG0000098	0.838	n
OG0000101	0.996	n
OG0000102	0.927	n
OG0000103	0.982	n
OG0000104	0.864	n
OG0000107	0.775	n
OG0000108	0.999	n
OG0000109	0.944	n
OG0000110	0.982	n
OG0000111	0.999	n
OG0000112	0.437	n
OG0000114	0.957	n
OG0000115	0.999	n
OG0000116	0.973	n
OG0000117	0.989	n
OG0000118	0.998	n
OG0000119	0.993	n
OG0000120	0.94	n
OG0000123	0.999	n
OG0000124	0.999	n
OG0000125	0.993	n
OG0000128	0.982	n
OG0000130	0.568	n
OG0000136	0.982	n
OG0000138	0.968	n
OG0000139	0.987	n
OG0000140	0.999	n
OG0000141	0.998	n
OG0000142	0.999	n
OG0000143	0.923	n
OG0000147	0.993	n
OG0000148	0.983	n
OG0000149	0.983	n
OG0000156	0.999	n
OG0000157	0.961	n
OG0000164	0.994	n
OG0000166	0.975	n
OG0000167	0.999	n
OG0000168	0.775	n
OG0000183	0.999	n
OG0000204	0.988	n
OG0000221	0.985	n
OG0000226	0.91	n
OG0000227	0.971	n
OG0000250	0.998	n
OG0000275	0.998	n
OG0000279	0.958	n
OG0000280	0.869	n
OG0000355	0.927	n
OG0000391	0.934	n
